# Cyanobacterial cohorts structure the diversity, abundance, and metabolism of heterotrophic bacteria in Lake Erie

**DOI:** 10.64898/2026.08.03.742551

**Authors:** Augustus Pendleton, Sophia Aredas, Kailyn Hanke, Bofan Wei, Gregory L. Boyer, Marian Schmidt

## Abstract

Eutrophication and warming in Lake Erie create two microbial threats: cyanobacterial harmful algal blooms (cHABs) that can produce toxins, and seasonal hypoxia driven by microbial respiration. These phenomena are often studied separately, with cHABs research focused on the Western basin and hypoxia on the Central basin. We conducted lakewide microbial sampling at three time points in 2024 (May, August, and September), integrating physicochemical data, cyanotoxin quantification, amplicon sequencing, and flow cytometry. We demonstrate that cyanobacteria form spatially and seasonally distinct “cohorts” that act as hubs structuring abundant, diverse, and active communities across all basins. These cohorts display distinct relationships with heterotrophic communities, with colonial, bloom-forming cohorts (i.e., *C1: Microcystis*, *C2: Pseudanabaena*) associated with higher richness and evenness, the picocyanobacterium *C3: Cyanobium* with increased heterotrophic abundance, and *C2: Pseudanabaena* additionally associated with increased numbers of metabolically active cells. Neither temperature nor nutrient concentrations consistently explained these patterns, although total phosphorus correlated with bloom-forming C1 and C2 cohorts. The cohorts also formed structured “consortia” with heterotrophic taxa, with each cyanobacterial group associated with consistent sets of heterotrophic partners. Together, these results are consistent with a model in which cyanobacterial abundance increases heterotrophic growth and respiration, suggesting a lakewide pathway linking cHABs to oxygen demand and hypoxia.

**IMPORTANCE:** Cyanobacterial harmful algal blooms and hypoxia are two microbial processes shaping water quality in Lake Erie, yet they are typically studied separately and at basin-specific scales. We link cyanobacterial abundance to heterotrophic metabolism at a lakewide scale. We show that cyanobacterial abundance is associated with heterotrophic diversity, abundance, and metabolic activity, with contrasting patterns across cyanobacterial functional groups. These relationships were not explained by temperature nor consistently by nutrients, although cyanobacterial distribution in the Central basin is likely linked to nutrient availability as a result of upwellings and basin-wide gyres. Bloom-forming and picocyanobacterial cohorts play fundamentally different roles in structuring microbial diversity and biomass, with implications for how bloom management influences ecosystem metabolism. By identifying cyanobacteria as a major predictor of microbial biomass and activity, this work reveals a spatially-explicit pathway connecting cyanobacterial primary production to oxygen demand, suggesting that managing blooms may regulate oxygen depletion.
