## Supplemental Tables for "Cyanobacterial cohorts structure the diversity, abundance, and metabolism of heterotrophic bacteria in Lake Erie"

### Sheet: Table S1 Sampling Locations
Table S1: Complete Sampling Locations. Station_ID, as referred to in the metadata, is provided alongside the EPA-assigned Station_Name. Date is given as YEAR-MONTH-DAY, without spaces. Latitude and Longitude are provided in WGS84. All samples had an Integrated_Sample, where water from 1 m, 5 m and 10 m was mixed. If samples were sufficiently deep and/or stratified, we also collected a Bottom_Samp…
Station_ID	Station_Name	Date	Latitude	Longitude	Integrated_Sample	Bottom_Sample
15	ER15M	20240522	42.5015	-79.8936	Yes	Yes
22	ECSERN22n	20240522	42.6339	-80.8737	Yes
28	ECSERI28n	20240523	42.1814	-80.1555	Yes
38	ER38	20240521	42.2808	-81.6714	Yes	Yes
43	ER43	20240521	41.7922	-81.9467	Yes	Yes
59	ER59	20240520	41.7275	-83.1508	Yes
60	ER60	20240520	41.8917	-83.1968	Yes
61	ER61	20240520	41.947	-83.0461	Yes
78	ER78M	20240521	42.1165	-81.2503	Yes	Yes
91	ER91M	20240520	41.8416	-82.9174	Yes
95	ER95b	20240523	42.0001	-80.6653	Yes
932	ECSER932n	20240522	42.7912	-79.2109	Yes
936	ECSER936n	20240522	42.4755	-79.4066	Yes
937	ECSER937n	20240522	42.7144	-80.2458	Yes
951	ECSER951n	20240521	42.4758	-81.4415	Yes
958	ECSER958n	20240520	41.5253	-81.7078	Yes
959	ECSER959n	20240521	42.1898	-82.1861	Yes
964	ECSER964n	20240520	41.4843	-82.1807	Yes
966	ECSER966n	20240521	41.9829	-82.6246	Yes
15	ER 15M	20240813	42.5167	-79.893	Yes	Yes
28	ECS ER I28n	20240813	42.1803	-80.16	Yes
38	ER 38	20240812	42.2824	-81.6715	Yes	Yes
43	ER 43	20240812	41.7888	-81.9449	Yes	Yes
59	ER 59	20240810	41.7272	-83.1505	Yes
60	ER 60	20240809	41.8919	-83.1954	Yes
61	ER 61	20240809	41.9475	-83.0438	Yes
73	ER 73	20240812	41.9766	-81.7569	Yes	Yes
78	ER 78M	20240813	42.1165	-81.2497	Yes	Yes
91	ER 91M	20240810	41.8406	-82.9162	Yes
95	ECS ER 95B	20240813	42.0003	-80.6666	Yes
932	ECS ER 932n	20240814	42.7915	-79.2083	Yes
936	ECS ER 936n	20240814	42.474	-79.4076	Yes
937	ECS ER 937n	20240814	42.7146	-80.2458	Yes
951	ECS ER 951n	20240812	42.4758	-81.4417	Yes
958	ECS ER 958n	20240810	41.5248	-81.7078	Yes
964	ECS ER 964n	20240810	41.4838	-82.1812	Yes
966	ECS ER 966n	20240810	41.9843	-82.6265	Yes
09	ER 09	20240916	42.5375	-79.617	Yes	Yes
G09	ECS ER G09n	20240914	41.9944	-82.4501	Yes
10	ER 10	20240916	42.6823	-79.6899	Yes	Yes
15	ER 15M	20240915	42.5168	-79.8942	Yes	Yes
22	ECS ER N22n	20240915	42.6333	-80.8755	Yes
28	ECS ER I28n	20240915	42.1822	-80.1574	Yes
38	ER 38	20240914	42.282	-81.6719	Yes	Yes
43	ER 43	20240914	41.7891	-81.9445	Yes	Yes
58	ER 58	20240913	41.6844	-82.9333	Yes
59	ER 59	20240913	41.7264	-83.15	Yes
60	ER 60	20240913	41.8905	-83.1965	Yes
61	ER 61	20240913	41.9457	-83.0459	Yes
73	ER 73	20240914	41.9779	-81.757	Yes	Yes
78	ER 78M	20240915	42.1172	-81.2504	Yes	Yes
91	ER 91M	20240914	41.8418	-82.9158	Yes
95	ECS ER 95B	20240915	41.9998	-80.6669	Yes
932	ECS ER 932n	20240916	42.7918	-79.2095	Yes
936	ECS ER 936n	20240916	42.4744	-79.4074	Yes
937	ECS ER 937n	20240915	42.7146	-80.2458	Yes
951	ECS ER 951n	20240914	42.4761	-81.442	Yes
958	ECS ER 958n	20240913	41.5254	-81.7085	Yes
959	ECS ER 959n	20240914	42.1899	-82.1867	Yes
964	ECS ER 964n	20240913	41.4836	-82.1817	Yes
966	ECS ER 966n	20240914	41.9828	-82.6243	Yes
EB06	EB6	20240915	42.3785	-80.205	Yes	Yes

### Sheet: Table S2 Flow Parameters
Table S2: Flow Cytometry Collection Parameters. All flow cytometry was done on an Attune NxT Cytometer. Samples were run in 96-well plates, with 1 Mixing and 2 Rinse cycles between each sample. Additionally, PBS wells were measured between samples, to further rinse sample lines.
Cell Counts			Pigment Counts			RSG Counts			Channel Descriptions
Collection Parameters			Collection Parameters			Collection Parameters			FSC:
Flow Rate (ul):	25		Flow Rate (ul):	25		Flow Rate (ul):	12.5		SSC:	488/10
Volume Measured (ul):	50		Volume Measured (ul):	150		Volume Measured (ul):	50		BL1:	530/30
Mixing Cycles:	1		Mixing Cycles:	1		Mixing Cycles:	1		BL2:	574/26
Rinse Options:	2		Rinse Options:	2		Rinse Options:	2		BL3:	695/40
									RL1:	670/14
Laser Voltages			Laser Voltages			Laser Voltages			RL2:	720/30
FSC:	350		FSC:	350		FSC:	320		RL3:	780/60
SSC:	230		SSC:	230		SSC:	210		VL1:	450/40
BL1:	410		BL2:	380		BL1:	410		VL2:	525/50
BL2:	390		BL3:	396		BL2:	370		VL3:	610/20
			RL1:	310		BL3:	386		VL4:	660/20
Laser Thresholds			VL4:	460		RL1:	340		VL5:	710/50
BL2 (OR):	1300		VL5:	450		RL2:	318		VL6:	780/60
						RL3:	347
			Laser Thresholds			VL1:	337
			BL2 (OR):	300		VL2:	303
			BL3 (OR):	200		VL3:	388
						VL4:	450
						VL5:	440
						VL6:	465
						Laser Thresholds
						BL1 (OR):	400

### Sheet: Table S3 Dropped Samples
Table S3: Samples which were removed from analysis. Samples were removed from analysis for three reasons. If they were blanks or controls, they were removed during preprocessing. If they had too low of sequencing depth, they were also removed. One sample, KH_D076, had suspiciously low cell counts and richness, which we suspect was due to residual bleach contamination in the sampling bottle, and s…
Blanks or Controls
Sample_Name	Sample_ID
KH_D024	AAM_ERI_20240523_000_FP_NT_1
KH_D048	AAM_ERI/ONT_20240815_FP_CMQ
KH_D049	AAM_ERI/ONT_20240815_FP_BMQ
KH_D050	AAM_ERI/ONT_20240815_FP_20L
KH_D084	AAM_ERI_20240916_000_FP_NT_1
KH_D085	EXTRACTION_NEGATIVE_175032990_3
KH_D086	EXTRACTION_NEGATIVE_178030015_2
PCR_BLANK	PCR Blanks
ZYMO_MOCK	Zymo Mock
Low Reads
Sample_Name	Sample_ID
KH_D014	AAM_ERI_20240520_91_FP_ET_1
KH_D068	AAM_ERI_20240914_73_FP_ET_1
KH_D072	AAM_ERI_20240914_91_FP_ET_1
KH_D073	AAM_ERI_20240915_95_FP_ET_1
KH_D080	AAM_ERI_20240913_964_FP_ET_2
KH_D081	AAM_ERI_20240914_966_FP_ET_1
KH_D082	AAM_ERI_20240915_EB06_FP_ET_1
Suspiciously Low Cell Counts
Sample_Name	Sample_ID
KH_D076	AAM_ERI_20240915_937_FP_ET_1
